# Epitope order Matters in multi-epitope-based peptide (MEBP) vaccine design: An *in silico* study

**DOI:** 10.1101/2021.06.29.450372

**Authors:** Muthu Raj Salaikumaran, Prasanna Sudharson Kasamuthu, V L S Prasad Burra

## Abstract

With different countries facing multiple waves, with some SARS-CoV-2 variants more deadly and virulent, the COVID-19 pandemic is becoming more dangerous by the day and the world is facing an even more dreadful extended pandemic with exponential positive cases and increasing death rates. There is an urgent need for more efficient and faster methods of vaccine development against SARS-CoV-2. Compared to experimental protocols, the opportunities to innovate are very high in immunoinformatics/*in silico* approaches especially with the recent adoption of structural bioinformatics in peptide vaccine design. In recent times, multi-epitope-based peptide vaccine candidates (MEBPVCs) have shown extraordinarily high humoral and cellular responses to immunization. Most of the publications claim that respective reported MEBPVC(s) assembled using a set of *in silico* predicted epitopes, to be the computationally validated potent vaccine candidate(s) ready for experimental validation. However, in this article, for a given set of predicted epitopes, it is shown that the published MEBPVC is one among the many possible variants and there is high likelihood of finding more potent MEBPVCs than the published candidate. To test the same, a methodology is developed where novel MEBP variants are derived by changing the epitope order of the published MEBPVC. Further, to overcome the limitations of current qualitative methods of assessment of MEBPVC, to enable quantitative comparison, ranking, and the discovery of more potent MEBPVCs, novel predictors, Percent Epitope Accessibility (PEA), Receptor specific MEBP vaccine potency(RMVP), MEBP vaccine potency(MVP) are introduced. The MEBP variants indeed showed varied MVP scores indicating varied immunogenicity. When the MEBP variants were ranked in descending order of their MVP scores, the published MEBPVC had the least MVP score. Further, the MEBP variants with IDs, SPVC_387 and SPVC_206, had the highest MVP scores indicating these variants to be more potent MEBPVCs than the published MEBPVC and hence should be prioritized for experimental testing and validation. Through this method, more vaccine candidates will be available for experimental validation and testing. This study also opens the opportunity to develop new software tools for designing more potent MEBPVCs in less time. The computationally validated top-ranked MEBPVCs must be experimentally tested, validated, and verified. The differences and deviations between experimental results and computational predictions provide an opportunity for improving and developing more efficient algorithms and reliable scoring schemes and software.
