## Supplementary Material 4 for "Epitope order Matters in multi-epitope-based peptide (MEBP) vaccine design: An *in silico* study"

Supplementary Data 4: Normalized Data and Receptor Associated MEBP Vaccine Potency (RMVP) of MEBP Variants
TLR8
SEQ No	STABILITY	ACCESSIBILITY	SOLUBILITY	HYDROPHOBICITY	ANTIGENICITY	Top Z RANK SCORE:	Binding Affinity ΔG(kcal/mol)	DISORDER	AGGREGATION	Positive Influencers	Negative Influencers	RMVP
REF_SEQ	0.997	1.003	1.006	0.939	0.940	1.055	1.446	1.023	1.138	7.387	-2.161	5.226
SPVC_206	0.982	0.989	1.010	1.047	0.984	1.017	0.621	1.023	0.966	6.650	-1.988	4.662
SPVC_214	0.979	1.008	1.015	0.909	0.939	1.020	1.987	0.952	0.966	7.858	-1.917	5.941
SPVC_32	1.015	0.989	1.019	0.964	1.001	0.956	1.188	0.998	0.931	7.133	-1.929	5.204
SPVC_357	0.988	0.987	1.015	1.026	0.955	0.949	0.397	1.031	0.966	6.318	-1.997	4.321
SPVC_383	0.988	1.027	1.012	1.038	0.973	0.908	0.679	0.982	0.966	6.625	-1.947	4.678
SPVC_387	0.988	0.983	0.994	1.027	1.015	1.052	3.091	0.944	1.138	9.150	-2.082	7.068
SPVC_446	1.018	1.009	0.901	1.121	1.174	0.943	0.263	1.014	1.069	6.427	-2.083	4.345
SPVC_537	1.030	1.016	1.015	0.965	1.029	1.186	-1.126	1.007	0.931	5.116	-1.938	3.178
SPVC_565	1.015	0.987	1.011	0.965	0.990	0.914	1.454	1.027	0.931	7.336	-1.958	5.378
TLR4
SEQ No	STABILITY	ACCESSIBILITY	SOLUBILITY	HYDROPHOBICITY	ANTIGENICITY	Top Z RANK SCORE:	Binding Affinity ΔG(kcal/mol)	DISORDER	AGGREGATION	Positive Influencers	Negative Influencers	RMVP
REF_SEQ	0.997	1.003	1.006	0.939	0.940	0.980	-1.313	1.023	1.138	4.553	-2.161	2.392
SPVC_206	0.982	0.989	1.010	1.047	0.984	0.904	3.374	1.023	0.966	9.290	-1.988	7.302
SPVC_214	0.979	1.008	1.015	0.909	0.939	1.064	-1.626	0.952	0.966	4.288	-1.917	2.371
SPVC_32	1.015	0.989	1.019	0.964	1.001	0.890	-0.651	0.998	0.931	5.228	-1.929	3.299
SPVC_357	0.988	0.987	1.015	1.026	0.955	0.919	1.406	1.031	0.966	7.296	-1.997	5.299
SPVC_383	0.988	1.027	1.012	1.038	0.973	0.939	-0.039	0.982	0.966	5.938	-1.947	3.991
SPVC_387	0.988	0.983	0.994	1.027	1.015	1.049	2.986	0.944	1.138	9.043	-2.082	6.960
SPVC_446	1.018	1.009	0.901	1.121	1.174	0.971	0.476	1.014	1.069	6.669	-2.083	4.586
SPVC_537	1.030	1.016	1.015	0.965	1.029	1.091	3.790	1.007	0.931	9.936	-1.938	7.998
SPVC_565	1.015	0.987	1.011	0.965	0.990	1.193	1.598	1.027	0.931	7.759	-1.958	5.801
